# Cep192 insufficiency underlies haploid instability in human cells

**DOI:** 10.64898/2026.03.18.712690

**Authors:** Koya Yoshizawa, Hemang Raj Singh, Paramasivam Kathirvel, Jin Zhu, Ryota Uehara

## Abstract

Mammalian somatic haploid cells offer advantages for genome engineering, yet rapid diploidization limits their utility. Here, we reveal that a haploidy-specific attenuation of mitotic spindle bipolarization, independent of previously characterized centrosome loss, underlies haploid instability in human cells. Comparative imaging and structure-function analyses demonstrate that the halved absolute dosage of the pericentriolar scaffolding protein Cep192 prevents its centrosomal accumulation to the threshold required for Aurora A–Eg5 axis. Consequently, haploids exhibit innate fragility in centrosome separation and spindle maintenance. Supplementing Cep192 restored spindle bipolarization to diploid levels and, when combined with genetic enhancement of the acentrosomal spindle pathway, profoundly stabilized the haploid state. Moreover, a genome-wide CRISPR-activation screen leveraging the above principle identified novel haploid-stabilizing genes, including the glutamate transporter SLC1A2. Our findings uncover an absolute-dosage scaling limit of mitotic scaffolding in haploids and establish genetic enhancement of spindle fidelity as an effective strategy for engineering stable animal haploid bioresources.

**Teaser:** Molecular elucidation of haploidy-linked fragility in mitotic spindle architecture enables engineering stable human haploid cells.
