## Supplementary material for "Cep192 insufficiency underlies haploid instability in human cells": Table S3

### Sheet: YHS2026_Table_S3
Cell line	ID	Ploidy	Background	Exogenous genes	Plasmid	Source	Identifier
eHAP	eHAP	Haploid	WT	NA	NA	Haplogen GmbH	RRID: CVCL_5J33
HAP1	HAP1 TRIM37 KO haploid	Haploid	TRIM37 KO	NA	NA	Horizon	RRID: CVCL_TU16
HAP1	HAP1 WT diploid	Diploid	WT	NA	NA	Yaguchi et al., 2018 J Cell Biol
HAP1	HAP1 WT haploid	Haploid	WT	NA	NA	Haplogen GmbH	RRID: CVCL_Y019
HAP1	KYZ032	Diploid	TRIM37 KO	NA	NA	This study
HAP1	KYZ108	Haploid	TRIM37 KO	Cep192(WT)-EGFP	pKYZ5	This study
HAP1	KYZ114	Haploid	WT	Cep192(WT)-EGFP	pKYZ5	This study
HAP1	KYZ200	Haploid	TRIM37 KO/endogenous-PCNT-mCherry	emiRFP670-centrin2	pKYZ13/pBS-PCNT-mCh/pX330-sgPCNT#2 (Cas9)	This study
HAP1	KYZ202	Haploid	WT/endogenous-PCNT-mCherry	emiRFP670-centrin2	pKYZ13/pBS-PCNT-mCh/pX330-sgPCNT#2 (Cas9)	This study
HAP1	KYZ210	Haploid	TRIM37 KO/endogenous-PCNT-mCherry	Cep192(WT)-EGFP/emiRFP670-centrin2	pKYZ5/pKYZ13/pBS-PCNT-mCh/pX330-sgPCNT#2 (Cas9)	This study
HAP1	KYZ212	Diploid	WT/endogenous-PCNT-mCherry	emiRFP670-centrin2	pKYZ13/pBS-PCNT-mCh/pX330-sgPCNT#2 (Cas9)	This study
HAP1	KYZ214	Diploid	TRIM37 KO/endogenous-PCNT-mCherry	emiRFP670-centrin2	pKYZ13/pBS-PCNT-mCh/pX330-sgPCNT#2 (Cas9)	This study
HAP1	KYZ230	Haploid	WT	dCas9-VPR	pKYZ16	This study
eHAP	KYZ243	Haploid	WT	dCas9-VPR	pKYZ16	This study
HAP1	KYZ247	Haploid	WT	sgRNA encoding PPP2R2A-targeting gRNA	pKYZ40	This study
HAP1	KYZ248	Haploid	WT	sgRNA encoding KANSL1-targeting gRNA	pKYZ32	This study
HAP1	KYZ249	Haploid	WT	sgRNA encoding NAA35-targeting gRNA	pKYZ36	This study
HAP1	KYZ250	Haploid	WT	sgRNA encoding PPP4R1-targeting gRNA	pKYZ41	This study
HAP1	KYZ251	Haploid	WT	sgRNA encoding TUBB2A-targeting gRNA	pKYZ47	This study
HAP1	KYZ252	Haploid	WT	sgRNA encoding TUBB2B-targeting gRNA	pKYZ48	This study
HAP1	KYZ253	Haploid	WT	sgRNA encoding APPBP2-targeting gRNA	pKYZ23	This study
HAP1	KYZ255	Haploid	WT	sgRNA encoding DHX9-targeting gRNA	pKYZ27	This study
HAP1	KYZ257	Haploid	WT	sgRNA encoding HSPA4L-targeting gRNA	pKYZ29	This study
HAP1	KYZ258	Haploid	WT	sgRNA encoding HUNK-targeting gRNA	pKYZ30	This study
HAP1	KYZ259	Haploid	WT	sgRNA encoding KPNA3-targeting gRNA	pKYZ34	This study
HAP1	KYZ260	Haploid	WT	sgRNA encoding PUM1-targeting gRNA	pKYZ43	This study
HAP1	KYZ261	Haploid	WT	sgRNA encoding CXCR2-targeting gRNA	pKYZ26	This study
HAP1	KYZ262	Haploid	WT	sgRNA encoding MSL1-targeting gRNA	pKYZ35	This study
HAP1	KYZ263	Haploid	WT	sgRNA encoding PLK3-targeting gRNA	pKYZ37	This study
HAP1	KYZ264	Haploid	WT	sgRNA encoding PPP1R15B-targeting gRNA	pKYZ38	This study
HAP1	KYZ265	Haploid	WT	sgRNA encoding SYNE1-targeting gRNA	pKYZ45	This study
HAP1	KYZ266	Haploid	WT	sgRNA encoding KIF11-targeting gRNA	pKYZ33	This study
HAP1	KYZ267	Haploid	WT	sgRNA encoding IDE-targeting gRNA	pKYZ31	This study
HAP1	KYZ268	Haploid	WT	sgRNA encoding SLC1A2-targeting gRNA	pKYZ44	This study
HAP1	KYZ272	Haploid	WT	Cep192(F490D/F508D/I518D)-EGFP	pKYZ61	This study
HAP1	KYZ273	Haploid	WT	Cep192(T44A/S995A)-EGFP	pKYZ65	This study
HAP1	KYZ275	Diploid	endogenous-PCNT-mCherry	H2B-EGFP	pMI08/pBS-PCNT-mCh/pX330-sgPCNT#2 (Cas9)	This study
HAP1	KYZ276	Haploid	endogenous-PCNT-mCherry	H2B-EGFP	pMI08/pBS-PCNT-mCh/pX330-sgPCNT#2 (Cas9)	This study
HAP1	KYZ278	Haploid	endogenous-PCNT-mCherry	Cep192(WT)-EGFP/H2B-EGFP	pKYZ5/pMI08/pBS-PCNT-mCh/pX330-sgPCNT#2 (Cas9)	This study
HAP1	KYZ281	Haploid	WT	Cep192(D214A/D216A)-EGFP	pKYZ60	This study
HAP1	KYZ283	Haploid	WT	Cep192(Y1878A/D1989A/L2038A)-EGFP	pKYZ62	This study
HAP1	KYZ284	Haploid	WT	Cep192(N1917S)-EGFP	pKYZ63	This study
