## Supplementary material for "Cep192 insufficiency underlies haploid instability in human cells": Table S4

### Sheet: YHS2026_Table_S4
ID	Name	Insert (GenBank accession #)	Description	Synthetic sequence
pKYZ001	PB-H2B-EGFP-NeoR	NA	The H2B gene was excised from mEos2-H2B-6 (a gift from Michael Davidson, Addgene plasmid #57384, Ref#1) using NheI/AgeI and inserted into NheI/AgeI site of pRU633.
pKYZ005	PB-Cep192-EGFP	Cep192 (XM_005258107.4)	The full length Cep192 was amplified by PCR using primers Oligo89 and Oligo90 from cDNA pool obtained from hTERT-RPE1, and cloned into BstBI site of pRU633.
pKYZ013	PB-emiRFP670-centrin2	NA	The emiRFP670 gene from pemiRFP670-tubulin (a gift from Vladislav Verkhusha, Addgene plasmid #136573, Ref#2) was excised using NheI/BglII and inserted into NheI/BglII site of pYG10.
pKYZ016	PB-dCas9-VPR	NA	The dCas9-VPR fragments were excised from pBS_dCas9_EcoRI_SacI or SP-dCas9-VPR (a gift from George Church, Addgene plasmid #63798, Ref#3) using EcoRI/SacI or SacI/NotI, respectively, and inserted into EcoRI/NotI site of a PiggyBac-based plasmid (System Biosciences).
pKYZ022	PB-U6-gRNAscaffold-EF1puro-v2	NA	A sgRNA sequence (BbsI recognition site and subsequent gRNA scaffold sequence) was synthesized (Eurofins Genomics, Japan). Then this fragment was excised using AgeI/BamHI and inserted into AgeI/BamHI site of PB-U6insert-EF1puro (a gift from George Church, Addgene plasmid #104537, Ref#4).	ccgggtcttcgagaagacctgtttTAGAGCTAGAAATAGCAAGTTAAAATAAGGCTAGTCCGTTATCAACTTGAAAAAGTGGCACCGAGTCGGTGCTTTTTTTg
pKYZ023	PB-U6-sgRNA-EF1puro-v2-APPBP2-s28341	NA	The annealed oligo duplex (prKYZ25 and prKYZ26) was inserted into BbsI site of pKYZ022.
pKYZ026	PB-U6-sgRNA-EF1puro-v2-CXCR2-s29263	NA	The annealed oligo duplex (prKYZ27 and prKYZ47) was inserted into BbsI site of pKYZ022.
pKYZ027	PB-U6-sgRNA-EF1puro-v2-DHX9-s35514	NA	The annealed oligo duplex (prKYZ28 and prKYZ48) was inserted into BbsI site of pKYZ022.
pKYZ029	PB-U6-sgRNA-EF1puro-v2-HSPA4L-s7582	NA	The annealed oligo duplex (prKYZ30 and prKYZ50) was inserted into BbsI site of pKYZ022.
pKYZ030	PB-U6-sgRNA-EF1puro-v2-HUNK-s7315	NA	The annealed oligo duplex (prKYZ31 and prKYZ51) was inserted into BbsI site of pKYZ022.
pKYZ031	PB-U6-sgRNA-EF1puro-v2-IDE-s40090	NA	The annealed oligo duplex (prKYZ157 and prKYZ160) was inserted into BbsI site of pKYZ022.
pKYZ032	PB-U6-sgRNA-EF1puro-v2-KANSL1-s44534	NA	The annealed oligo duplex (prKYZ32 and prKYZ52) was inserted into BbsI site of pKYZ022.
pKYZ033	PB-U6-sgRNA-EF1puro-v2-KIF11-s16093	NA	The annealed oligo duplex (prKYZ155 and prKYZ158) was inserted into BbsI site of pKYZ022.
pKYZ034	PB-U6-sgRNA-EF1puro-v2-KPNA3-s47156	NA	The annealed oligo duplex (prKYZ33 and prKYZ53) was inserted into BbsI site of pKYZ022.
pKYZ035	PB-U6-sgRNA-EF1puro-v2-MSL1-s40556	NA	The annealed oligo duplex (prKYZ34 and prKYZ54) was inserted into BbsI site of pKYZ022.
pKYZ036	PB-U6-sgRNA-EF1puro-v2-NAA35-s34163	NA	The annealed oligo duplex (prKYZ35 and prKYZ5) was inserted into BbsI site of pKYZ022.
pKYZ037	PB-U6-sgRNA-EF1puro-v2-PLK3-s49833	NA	The annealed oligo duplex (prKYZ76 and prKYZ78) was inserted into BbsI site of pKYZ022.
pKYZ038	PB-U6-sgRNA-EF1puro-v2-PPP1R15B-s44285	NA	The annealed oligo duplex (prKYZ36 and prKYZ56) was inserted into BbsI site of pKYZ022.
pKYZ040	PB-U6-sgRNA-EF1puro-v2-PPP2R2A-s20282	NA	The annealed oligo duplex (prKYZ37 and prKYZ57) was inserted into BbsI site of pKYZ022.
pKYZ041	PB-U6-sgRNA-EF1puro-v2-PPP4R1-s23342	NA	The annealed oligo duplex (prKYZ39 and prKYZ59) was inserted into BbsI site of pKYZ022.
pKYZ043	PB-U6-sgRNA-EF1puro-v2-PUM1-s32816	NA	The annealed oligo duplex (prKYZ41 and prKYZ61) was inserted into BbsI site of pKYZ022.
pKYZ044	PB-U6-sgRNA-EF1puro-v2-SLC1A2-s34523	NA	The annealed oligo duplex (prKYZ156 and prKYZ159) was inserted into BbsI site of pKYZ022.
pKYZ045	PB-U6-sgRNA-EF1puro-v2-SYNE1-s13135	NA	The annealed oligo duplex (prKYZ42 and prKYZ62) was inserted into BbsI site of pKYZ022.
pKYZ047	PB-U6-sgRNA-EF1puro-v2-TUBB2A-s41176	NA	The annealed oligo duplex (prKYZ44 and prKYZ64) was inserted into BbsI site of pKYZ022.
pKYZ048	PB-U6-sgRNA-EF1puro-v2-TUBB2B-s5075	NA	The annealed oligo duplex (prKYZ45 and prKYZ65) was inserted into BbsI site of pKYZ022.
pKYZ052	pUC19_CEP192fragment-D214A_D216A	NA	The Cep192 (1-445) fragments with point mutations of D214A and D216A were amplified by PCR using primers (prKYZ93, prKYZ94, prKYZ95, prKYZ96, prKYZ97 and prKYZ98) with pKYZ005 as a template, and inserted into SalI/XbaI site of pUC19 (Nippon Gene, Cat# 311-01004) by NEBuilder HiFi DNA Assembly Master Mix.
pKYZ055	pUC19_CEP192fragment-N1917S	NA	The Cep192 (1765-2098) fragments with point mutations of N1917S were amplified by PCR using primers (prKYZ105, prKYZ106, prKYZ107 and prKYZ108) with pKYZ005 as a template, and inserted into SalI/XbaI site of pUC19 (Nippon Gene, Cat# 311-01004) by NEBuilder HiFi DNA Assembly Master Mix.
pKYZ056	pUC19_CEP192fragment-3A(Y1878A/D1989A/L2038A)	NA	The Cep192 (1765-2098) fragments with point mutations of Y1878A/D1989A/L2038A were amplified by PCR using primers (prKYZ109, prKYZ110, prKYZ111, prKYZ112, prKYZ113, prKYZ114, prKYZ115 and prKYZ116) with pKYZ005 as a template, and inserted into SalI/XbaI site of pUC19 (Nippon Gene, Cat# 311-01004) by NEBuilder HiFi DNA Assembly Master Mix.
pKYZ060	PB-CEP192_D214A/D216A-EGFP-NeoR	NA	The Cep192 (1-445) fragment of pKYZ0052 was excised using XbaI/BstEII and inserted into XbaI/BstEII site of pKYZ005.
pKYZ061	PB-CEP192_F490D/F508D/I518D-EGFP-NeoR	NA	The Cep192 (444-605) fragment with mutations of F490D/F508D/I518D was synthesized (Eurofins Genomics, Japan). Then this fragment was excised using BstEII/PflMI and inserted into BstEII/PflMI site of pKYZ005.	GTCACCAACTTGTGAAAGGCGAACATGTGAATGTCACGAGTCCATCGAAAAGAATAAAGACAAAACAGATCTCCCACAGAGTGTGGTCTATCAAAATGAAGAGGGTAGGTGGGTCACAGACCTTGCCTATTACACATCTGATAATAGCAAACAAAATTTAAATGTGTCTCTAAGTGATGAGATGAATGAAGACGACAGATCTGGTTCTGAAGCATTTGATTTGGATGCACAAGATGAAGAAGAATTTAATAAAGAGCATCAATTTATACAGGAAGAAAACATAGATGCTCATAATACTTCGGTTGCACTGGGCGATACGTCCTGGGGAGCTACAATTAATTACAGTCTGTTGAGGAAATCACGTAGCACATCAGATTTGGATAAAGATGATGCCAGTTA…
pKYZ062	PB-CEP192_Y1878A/D1989A/L2038A-EGFP-NeoR	NA	The Cep192 (1765-2098) fragment of pKYZ056 was excised using ClaI/Esp3I and inserted into ClaI/Esp3I site of pKYZ005.
pKYZ063	PB-CEP192_N1917S-EGFP-NeoR	NA	The Cep192 (1765-2098) fragment of pKYZ055 was excised using ClaI/Esp3I and inserted into ClaI/Esp3I site of pKYZ005.
pKYZ065	PB-CEP192_T44A/S995A-EGFP-NeoR	NA	The Cep192 (1-1410) fragments with point mutations of T44A/S995A were amplified by PCR using primers (prKYZ178, prKYZ179, prKYZ180, prKYZ181, prKYZ182, prKYZ183, prKYZ184 and prKYZ185) with pKYZ005 as a template, and inserted into XbaI/BbvCI site of pKYZ005 by NEBuilder HiFi DNA Assembly Master Mix.
pMI05	PB-BlasticidinR	NA	The PuroR gene of pYG12 was replaced with BlasticidinR from XLone-GFP (a gift from Xiaojun Lian, Addgene plasmid #96930, Ref#5) using NcoI/HpaI.
pMI08	PB-H2B-EGFP-BlasticidinR	NA	The H2B-EGFP fragment exicised from pKYZ001 using NheI/NotI and inserted into NheI/NotI sites of pMI05.
pRU633	PB-EGFP-N1	NA	The EGFP gene was excised from pEGFP-N1 (Clontech) using NheI/NotI and inserted into NheI/NotI site of a PiggyBac-based plasmid(System Biosciences).
pYG01	PB-EGFP-C1	NA	EGFP-MCS cassette of pEGFP-C1 (Clontech) was excised using BamHI/NheI and inserted into BamHI/NheI site of a PiggyBac-based plasmid (System Biosciences).
pYG10	PB-EGFP-Centrin2	NA	The full length of Centrin2 was amplified by PCR using primers Oligo22 and Oligo23 from pEGFP Centrin2 (Nigg UK185) (a gift from Erich Nigg, Addgene plasmid #41147, Ref#6), excised using BglII/EcoRI, and cloned into BglII/EcoRI site of pRU633.
pYG12	PB-PuroR	NA	Ref#7
	pBS_dCas9_EcoRI_SacI	NA	The dCas9 (1-522) fragment was amplified using primers (prKYZ18 and prKYZ21) with SP-dCas9-VPR (a gift from George Church, Addgene plasmid #63798, Ref#3) as a template, and inserted into EcoRI/SacI site of pBluescript SK (-).
	pBS-PCNT-mCh	NA	A gift from Takumi Chinen and Daiju Kitagawa (University of Tokyo)
	pX330-sgPCNT#2 (Cas9)	NA	A gift from Takumi Chinen and Daiju Kitagawa (University of Tokyo)
			Supplemental References
			1. A bright and photostable photoconvertible fluorescent protein. McKinney SA, Murphy CS, Hazelwood KL, Davidson MW, Looger LL. Nat Methods. 2009 Feb . 6(2):131-3. 10.1038/nmeth.1296 PubMed 19169260
			2. A set of monomeric near-infrared fluorescent proteins for multicolor imaging across scales. Matlashov ME, Shcherbakova DM, Alvelid J, Baloban M, Pennacchietti F, Shemetov AA, Testa I, Verkhusha VV. Nat Commun. 2020 Jan 13;11(1):239. doi: 10.1038/s41467-019-13897-6. 10.1038/s41467-019-13897-6 PubMed 31932632
			3. Highly efficient Cas9-mediated transcriptional programming. Chavez A, Scheiman J, Vora S, Pruitt BW, Tuttle M, P R Iyer E, Lin S, Kiani S, Guzman CD, Wiegand DJ, Ter-Ovanesyan D, Braff JL, Davidsohn N, Housden BE, Perrimon N, Weiss R, Aach J, Collins JJ, Church GM. Nat Methods. 2015 Mar 2. doi: 10.1038/nmeth.3312. 10.1038/nmeth.3312 PubMed 25730490
			4. Developmental barcoding of whole mouse via homing CRISPR. Kalhor R, Kalhor K, Mejia L, Leeper K, Graveline A, Mali P, Church GM. Science. 2018 Aug 9. pii: science.aat9804. doi: 10.1126/science.aat9804. 10.1126/science.aat9804 PubMed 30093604
			5. An all-in-one, Tet-On 3G inducible PiggyBac system for human pluripotent stem cells and derivatives. Randolph LN, Bao X, Zhou C, Lian X. Sci Rep. 2017 May 8;7(1):1549. doi: 10.1038/s41598-017-01684-6. 10.1038/s41598-017-01684-6 [pii] PubMed 28484230
			6. Plk4-induced centriole biogenesis in human cells. Kleylein-Sohn J, Westendorf J, Le Clech M, Habedanck R, Stierhof YD, Nigg EA. Dev Cell. 2007 Aug;13(2):190-202. 10.1016/j.devcel.2007.07.002 PubMed 17681131
			7. Sister chromatid separation determines the proliferative properties upon whole-genome duplication via homologous chromosome arrangement Masaya Inoko, Guang Yang, Yuki Tsukada, Ryota Uehara bioRxiv 2025.08.27.672736; doi: https://doi.org/10.1101/2025.08.27.672736
