## Supplementary material for "Cep192 insufficiency underlies haploid instability in human cells": Table S5

### Sheet: YHS2026_Table_S5
Name	Distributor	Identifier	Dilution or Concentration	Application
Mouse monoclonal Pericentrin antibody	Abcam	Cat# ab28144, RRID:AB_2160664	1:1000	IF
Alexa Fluor 488 Goat Anti-Rabbit IgG H&L preadsorbed	Abcam	Cat# ab150081, RRID:AB_2734747	1:1000	IF
Alexa Fluor 594 Donkey Anti-Mouse IgG H&L preadsorbed	Abcam	Cat# ab150112, RRID:AB_2813898	1:1000	IF
Alexa Fluor 568 Goat Anti-Rat IgG H&L preadsorbed	Abcam	Cat# ab175710, RRID:AB_2832918	1:1000	IF
Rabbit polyclonal Cep192 antibody	Bethyl laboratories	Cat# A302-324A, RRID:AB_1850234	1:1000 (for IF), 1:2000 (for IB)	IF, IB
Rabbit polyclonal CP110 antibody	Bethyl laboratories	Cat# A301-343A, RRID:AB_937760	1:1000	IF
Rabbit polyclonal TRIM37 antibody	Bethyl laboratories	Cat# A301-174A, RRID:AB_2256484	1:2000	IB
Rabbit polyclonal CDK5RAP2 antibody	Bethyl laboratories	Cat# A300-554A, RRID:AB_477974	1:200	IF
Rat monoclonal Centrin 2 (Caltractin) antibody	BioLegend	Cat# 698601, RRID:AB_2715793	1:1000	IF
Anti-mouse IgG, HRP-linked Antibody	Cell Signaling Technology	Cat# 7076, RRID:AB_330924	1:5000	IB
DAPI (4',6-diamidino-2-phenylindole)	Dojindo	Cat# D523	1 µg/mL	IF
Hoechst 33342	Dojindo	Cat# H342	10 µg/mL (for live cells), 1 µg/mL (for fixed cells)	FCM
FxCycle PI/RNase Staining Solution	Invitrogen	Cat# F10797	1x concentration	FCM
Qubit 1X dsDNA HS Assay Kit	Invitrogen	Cat# Q33231
Alexa Fluor 647-AffiniPure Donkey Anti-Rat IgG (H+L)	Jackson ImmunoResearch Labs	Cat# 712-605-153, RRID:AB_2340694	1:1000	IF
Alexa Fluor 594 AffiniPure Donkey Anti-Rabbit IgG (H+L)	Jackson ImmunoResearch Labs	Cat# 711-585-152, RRID:AB_2340621	1:1000	IF
Alexa Fluor 488 AffiniPure Donkey Anti-Mouse IgG (H+L)	Jackson ImmunoResearch Labs	Cat# 715-545-151, RRID:AB_2341099	1:1000	IF
Goat peroxidase affinipure anti-rabbit IgG (H+L)	Jackson ImmunoResearch Labs	Cat# 111-035-003, RRID:AB_2313567	1:2000	IB
Goat peroxidase affinipure anti-mouse IgG (H+L)	Jackson ImmunoResearch Labs	Cat# 115-035-003, RRID:AB_10015289	1:2000	IB
Goat peroxidase affinipure anti-goat IgG (H+L)	Jackson ImmunoResearch Labs	Cat# 705-035-147, RRID:AB_2313587	1:2000	IB
Rat monoclonal Alpha Tubulin (YOL 1/34) antibody	Millipore	Cat# CBL270, RRID:AB_93477	1:2000	IF
Mouse monoclonal Centrin (20H5) antibody	Millipore	Cat# 04-1624, RRID:AB_10563501	1:1000	IF
NEBNext Ultra II Q5 Master Mix	NEB	Cat# M0544X
NEBuilder HiFi DNA Assembly Master Mix	NEB	Cat# E2621S
Ribonuclease (DNase free) Solution	Nippon Gene	Cat# 313-01461	5 ug/mL	FCM
MG-132	Peptide institute	Cat# 3175-v	3 µM	IF, live imaging
Wizard Genomic DNA Purification Kit	Promega	Cat# A1120
Rabbit polyclonal Eg5 antibody	Proteintech	Cat#?23333-1-AP, RRID:AB_2716831	1:1000	IF
Mouse monoclonal Alpha Tubulin antibody	Proteintech	Cat# 66031-1-Ig, RRID:AB_11042766	1:1000	IF
Mouse monoclonal MIS12 antibody	Proteintech	Cat# 67475-1-Ig, RRID:AB_2882702	1:1000	IB
QIAquick PCR & Gel Cleanup Kit	Qiagen	Cat# 28506
Mouse monoclonal GAPDH (6C5) antibody	Santa Cruz Biotechnology	Cat# sc-32233, RRID:AB_627679	1:2000	IB
Goat polyclonal PRC1 (K-18) antibody	Santa Cruz Biotechnology	Cat# sc-9342, RRID:AB_2169662	1:200	IB
S-trityl-L-cysteine (STLC)	Sigma-Aldrich	Cat# 164739	300 nM (for HAP1 cells), 400 nM (for eHAP cells)	FCM
Puromycin dihydrochloride	Sigma-Aldrich	Cat# P8833	1 ug/mL	Screening
Hexadimethrine bromide (polybrene)	Sigma-Aldrich	Cat# 107689	8 ug/mL	Screening
Trypan Blue solution	Sigma-Aldrich	Cat# T8154	0.4%	Screening
Rabbit polyclonal Guide-it Cas9 Antibody	Takara Bio	Cat# 632607, RRID:AB_3251495	1:2000	IB
Lenti-X Concentrator	Takara Bio	Cat# 631232
Monastrol	Tocris Bioscience	Cat# 1305	12.5 µM or 100 µM (for IF), 25 µM (for FCM)	IF, FCM
Centrinone B	Tocris Bioscience	Cat# 5690	500 nM	IF, FCM
Mouse monoclonal Beta tubulin antibody	Wako	Cat# 014-25041, RRID:AB_2650453	1:1000 (for IF), 1:5000 (for IB)	IF, IB
CBB R-250	Wako	Cat# 031-17922	0.125% w/v	IB
