## Supplementary material for "Cep192 insufficiency underlies haploid instability in human cells": Table S6

### Sheet: YHS2026_Table_S6
ID	Name	Sequence (5' to 3')	Reference
PCR primers
prKYZ18	Cas9m4_f_EcoRI	ATGAATTCGCCACCATGGACAAGAAGTACTCCATT	This study
prKYZ21	Cas9m4_r_middle_SacI	accttggtgagctcgttataaactgtg	This study
Oligo22	Centrin2_f_BglII	ATAGATCTATGGCCTCCAACTTTAAGAAGG	This study
Oligo23	Centrin2_r_stop_EcoRI	ATGAATTCTTAATAGAGGCTGGTCTTTTTC	This study
Oligo89	Cep192_f_Xma_BstBI	ATCCCGGGTTCGAACACCATGGAAGATTTTCGAGGTATAGCAGAAGAATC	This study
Oligo90	Cep192_r_stop_Not	TATGCGGCCGCTTAATTTTTTCCAAGAGCTTCACCAATTAGTCG	This study
Primers for oligo duplex
prKYZ27	APPBP2_s_28341_Fwd	caccgGAAGAGCTGGATGCCTCCCA	Ref#1 (for the 20 nt gRNA sequence)
prKYZ28	DHX9_s_35514_Fwd	caccgGCGGAAGGGTTTCGTTGCTA	Ref#1 (for the 20 nt gRNA sequence)
prKYZ30	HSPA4L_s_7582_Fwd	caccgAGCCGTTGCCCGAGTGCTGA	Ref#1 (for the 20 nt gRNA sequence)
prKYZ31	HUNK_s_7315_Fwd	caccgAGCCACCTGAGCGCCAGACA	Ref#1 (for the 20 nt gRNA sequence)
prKYZ32	KANSL1_s_44534_Fwd	caccgGTCCCTCCTCCCCGTGTCCC	Ref#1 (for the 20 nt gRNA sequence)
prKYZ33	KPNA3_s_47156_Fwd	caccgTACTGCCACCTCGCGCTCGG	Ref#1 (for the 20 nt gRNA sequence)
prKYZ34	MSL1_s_40556_Fwd	caccgGGCGGTTGAGGCGAGCTCCG	Ref#1 (for the 20 nt gRNA sequence)
prKYZ35	NAA35_s_34163_Fwd	caccgGCCGGTCGGGCTGGGCTGAG	Ref#1 (for the 20 nt gRNA sequence)
prKYZ36	PPP1R15B_s_44285_Fwd	caccgGTCACTCGCAAAATCCCCGG	Ref#1 (for the 20 nt gRNA sequence)
prKYZ37	PPP2R2A_s_20282_Fwd	caccgCCTGCCGGCCGGGACACGGA	Ref#1 (for the 20 nt gRNA sequence)
prKYZ39	PPP4R1_s_23342_Fwd	caccgCGGGCCTGCCGCGGGCGGCG	Ref#1 (for the 20 nt gRNA sequence)
prKYZ41	PUM1_s_32816_Fwd	caccgGCATGTGCGGAGAAGGCTGG	Ref#1 (for the 20 nt gRNA sequence)
prKYZ42	SYNE1_s_13135_Fwd	caccgCACAGGCTCTTCAGTTACCA	Ref#1 (for the 20 nt gRNA sequence)
prKYZ44	TUBB2A_s_41176_Fwd	caccgGGGACTGCGGCACCGCGAGG	Ref#1 (for the 20 nt gRNA sequence)
prKYZ45	TUBB2B_s_5075_Fwd	caccgACGTAATGCTCCGAGCCCTA	Ref#1 (for the 20 nt gRNA sequence)
prKYZ47	APPBP2_s_28341_Rev	aaacTGGGAGGCATCCAGCTCTTCC	Ref#1 (for the 20 nt gRNA sequence)
prKYZ48	DHX9_s_35514_Rev	aaacTAGCAACGAAACCCTTCCGCC	Ref#1 (for the 20 nt gRNA sequence)
prKYZ49	DYNLL2_s_54211_Rev	aaacCGCGCCGCTCTCGCCCCACAC	Ref#1 (for the 20 nt gRNA sequence)
prKYZ50	HSPA4L_s_7582_Rev	aaacTCAGCACTCGGGCAACGGCTC	Ref#1 (for the 20 nt gRNA sequence)
prKYZ51	HUNK_s_7315_Rev	aaacTGTCTGGCGCTCAGGTGGCTC	Ref#1 (for the 20 nt gRNA sequence)
prKYZ52	KANSL1_s_44534_Rev	aaacGGGACACGGGGAGGAGGGACC	Ref#1 (for the 20 nt gRNA sequence)
prKYZ53	KPNA3_s_47156_Rev	aaacCCGAGCGCGAGGTGGCAGTAC	Ref#1 (for the 20 nt gRNA sequence)
prKYZ54	MSL1_s_40556_Rev	aaacCGGAGCTCGCCTCAACCGCCC	Ref#1 (for the 20 nt gRNA sequence)
prKYZ55	NAA35_s_34163_Rev	aaacCTCAGCCCAGCCCGACCGGCC	Ref#1 (for the 20 nt gRNA sequence)
prKYZ56	PPP1R15B_s_44285_Rev	aaacCCGGGGATTTTGCGAGTGACC	Ref#1 (for the 20 nt gRNA sequence)
prKYZ57	PPP2R2A_s_20282_Rev	aaacTCCGTGTCCCGGCCGGCAGGC	Ref#1 (for the 20 nt gRNA sequence)
prKYZ59	PPP4R1_s_23342_Rev	aaacCGCCGCCCGCGGCAGGCCCGC	Ref#1 (for the 20 nt gRNA sequence)
prKYZ61	PUM1_s_32816_Rev	aaacCCAGCCTTCTCCGCACATGCC	Ref#1 (for the 20 nt gRNA sequence)
prKYZ62	SYNE1_s_13135_Rev	aaacTGGTAACTGAAGAGCCTGTGC	Ref#1 (for the 20 nt gRNA sequence)
prKYZ64	TUBB2A_s_41176_Rev	aaacCCTCGCGGTGCCGCAGTCCCC	Ref#1 (for the 20 nt gRNA sequence)
prKYZ65	TUBB2B_s_5075_Rev	aaacTAGGGCTCGGAGCATTACGTC	Ref#1 (for the 20 nt gRNA sequence)
prKYZ75	CXCR2_s_29263_Fwd	caccgGACGCTTCTCACTCTGACCC	Ref#1 (for the 20 nt gRNA sequence)
prKYZ76	PLK3_s_49833_Fwd	caccgTCGACTCGCTGCTAGGAAGG	Ref#1 (for the 20 nt gRNA sequence)
prKYZ77	CXCR2_s_29263_Rev	aaacGGGTCAGAGTGAGAAGCGTCC	Ref#1 (for the 20 nt gRNA sequence)
prKYZ78	PLK3_s_49833_Rev	aaacCCTTCCTAGCAGCGAGTCGAC	Ref#1 (for the 20 nt gRNA sequence)
prKYZ155	KIF11_s_16093_Fwd	caccgCCACCTCTTTACGTTCCCGT	Ref#1 (for the 20 nt gRNA sequence)
prKYZ156	SLC1A2_s_34523_Fwd	caccgGCCTTCCCGGACGAGCGGCG	Ref#1 (for the 20 nt gRNA sequence)
prKYZ157	IDE_s_40090_Fwd	caccgGGCGAGGACGGTGAAGACCG	Ref#1 (for the 20 nt gRNA sequence)
prKYZ158	KIF11_s_16093_Rev	aaacACGGGAACGTAAAGAGGTGGC	Ref#1 (for the 20 nt gRNA sequence)
prKYZ159	SLC1A2_s_34523_Rev	aaacCGCCGCTCGTCCGGGAAGGCC	Ref#1 (for the 20 nt gRNA sequence)
prKYZ160	IDE_s_40090_Rev	aaacCGGTCTTCACCGTCCTCGCCC	Ref#1 (for the 20 nt gRNA sequence)
Primers for HiFi DNA assembly
prKYZ93	PLK4_D214A_D216A_1_fwd	ttcgagctcggtacccggggatccttctagagctagcgaattc	This study
prKYZ94	PLK4_D214A_D216A_1_rev	agcatcagcctggaagctaagctgtaacctc	This study
prKYZ95	PLK4_D214A_D216A_2_fwd	acagcttagcttccaggctgatgcttctatc	This study
prKYZ96	PLK4_D214A_D216A_2_rev	tctggtccttctaggtcttcatatatcattcctgg	This study
prKYZ97	PLK4_D214A_D216A_3_fwd	tatatgaagacctagaaggaccagaacctc	This study
prKYZ98	PLK4_D214A_D216A_3_rev	tacgccaagcttgcatgcctgcaggggtgaccaaatggcatcag	This study
prKYZ99	PP1_V950A_F952A_1_fwd	ttcgagctcggtacccggggatcctcttaagtgctactagtgtaagtg	This study
prKYZ100	PP1_V950A_F952A_1_rev	cagcagtggcatgcttctcactgttgcttatttc	This study
prKYZ101	PP1_V950A_F952A_2_fwd	aacagtgagaagcatgccactgctgaaaacc	This study
prKYZ102	PP1_V950A_F952A_2_rev	tggctgaccccacctgacagctcagacctg	This study
prKYZ103	PP1_V950A_F952A_3_fwd	ctgagctgtcaggtggggtcagccacatcac	This study
prKYZ104	PP1_V950A_F952A_3_rev	tacgccaagcttgcatgcctgcagggctgaggaccccaatgctg	This study
prKYZ105	SelfAsmbl_N1917S_1_fwd	gctcggtacccggggatcctatcgattttgtccaacaaac	This study
prKYZ106	SelfAsmbl_N1917S_1_rev	ccagtgctgcggacagaaaaaacaattttactttc	This study
prKYZ107	SelfAsmbl_N1917S_2_fwd	ttttctgtccgcagcactggctcccgag	This study
prKYZ108	SelfAsmbl_N1917S_2_rev	caagcttgcatgcctgcaggccaaagagacgttgccaccatg	This study
prKYZ109	SelfAsmbl_1_fwd	ttcgagctcggtacccggggatcctatcgattttgtccaacaaac	This study
prKYZ110	SelfAsmbl_1_rev	tgttcctccagctccagacaaaggtattgtg	This study
prKYZ111	SelfAsmbl_2_fwd	acctttgtctggagctggaggaacaagcaatc	This study
prKYZ112	SelfAsmbl_2_rev	atttcagctccaccaaataagtatacagttgatagttctg	This study
prKYZ113	SelfAsmbl_3_fwd	tatacttatttggtggagctgaaatttcaag	This study
prKYZ114	SelfAsmbl_3_rev	gttggggagcatcatatacttcagttactaatagctc	This study
prKYZ115	SelfAsmbl_4_fwd	actgaagtatatgatgctccccaacgacctaatg	This study
prKYZ116	SelfAsmbl_4_rev	tacgccaagcttgcatgcctgcaggccaaagagacgttgccac	This study
prKYZ178	pKYZ5_44/995_1_Fwd	cgagaagttggggggaggggtcggcaattgaacgggtgcctag	This study
prKYZ179	pKYZ5_44/995_1_Rev	ccctagcaagtgcagaaacagcaacaggcaag	This study
prKYZ180	pKYZ5_44/995_2_Fwd	gttgctgtttctgcacttgctagggatagatc	This study
prKYZ181	pKYZ5_44/995_2_Rev	atcaaatgcttcagaaccagatctgaagtcttc	This study
prKYZ182	pKYZ5_44/995_3_Fwd	cagatctggttctgaagcatttgatttgattgc	This study
prKYZ183	pKYZ5_44/995_3_Rev	ttcactaggagcagaatgactcagtggtgac	This study
prKYZ184	pKYZ5_44/995_4_Fwd	actgagtcattctgctcctagtgaaatttctggaac	This study
prKYZ185	pKYZ5_44/995_4_Rev	accttttcaccattaacactaatgctgaggaccccaatgctgac	This study
qPCR primers
prKYZ73	B-actin_qPCR_Fwd	TGGGACGACATGGAGAAAATCTG	Ref#2
prKYZ74	B-actin_qPCR_Rev	AGGTCTCAAACATGATCTGGGTC	Ref#2
prKYZ121	qPCR_TUBB2A_Fwd	ACAATGAGGCTGCTGGTAAC	This study
prKYZ124	qPCR_HUNK_Fwd	TCCATGCCGTGCAGGATAAA	This study
prKYZ129	qPCR_SYNE1_Fwd	GACATGGCCGAGAGGTTTCA	This study
prKYZ140	qPCR_TUBB2A_Rev	AAGGGTCCAGACCTGACAGA	This study
prKYZ143	qPCR_HUNK_Rev	GGGCAGGTTCTTGTCCAACT	This study
prKYZ148	qPCR_SYNE1_Rev	AACCAGCAGTGAGAGCAGAC	This study
prKYZ161	qPCR_KIF11_Fwd	GTGGTGAGATGCAGACCATTT	This study
prKYZ162	qPCR_KIF11_Rev	CTTGTCAGCCAATCCTCCAGT	This study
prKYZ163	qPCR_IDE_Fwd	GAGGTGCTCACAGCGGAATA	This study
prKYZ164	qPCR_IDE_Rev	AAACTATGGCAACCCGGACA	This study
prKYZ165	qPCR_SLC1A2_Fwd	GCATCTACGGAAGGTGCCAA	This study
prKYZ166	qPCR_SLC1A2_Rev	TTGGGTTCCTCTGAGCCAAG	This study
prKYZ189	qPCR_SYNE1_#3_Fwd	GGCTGAACATCAGGCATTGA	This study
prKYZ190	qPCR_SYNE1_#3_Rev	GGCCTCACAAGACTCGGATA	This study
Primers for next-generation sequencing
	PCR1-P5 (for 1st PCR)	tatcgtttcagacccacctc	This study
	PCR1-P7 (for 1st PCR)	ggatctctgctgtccctgta	This study
	D501_F (for 2nd PCR)	AATGATACGGCGACCACCGAGATCTACACTATAGCCTACACTCTTTCCCTACACGACGCTCTTCCGATCTTTGTGGAAAGGACGAAACACCG	Ref#3
	D502_F (for 2nd PCR)	AATGATACGGCGACCACCGAGATCTACACATAGAGGCACACTCTTTCCCTACACGACGCTCTTCCGATCTATTGTGGAAAGGACGAAACACCG	Ref#3
	D504_F (for 2nd PCR)	AATGATACGGCGACCACCGAGATCTACACGGCTCTGAACACTCTTTCCCTACACGACGCTCTTCCGATCTGCATTGTGGAAAGGACGAAACACCG	Ref#3
	D505_F (for 2nd PCR)	AATGATACGGCGACCACCGAGATCTACACAGGCGAAGACACTCTTTCCCTACACGACGCTCTTCCGATCTAACATTGTGGAAAGGACGAAACACCG	Ref#3
	D701_R_Modified (for 2nd PCR)	CAAGCAGAAGACGGCATACGAGATCGAGTAATGTGACTGGAGTTCAGACGTGTGCTCTTCCGATCTTCTACTATTCTTTCCCCTGCACTGT	This study
	D702_R_Modified (for 2nd PCR)	CAAGCAGAAGACGGCATACGAGATTCTCCGGAGTGACTGGAGTTCAGACGTGTGCTCTTCCGATCTTCTACTATTCTTTCCCCTGCACTGT	This study
	D704_R_Modified (for 2nd PCR)	CAAGCAGAAGACGGCATACGAGATGGAATCTCGTGACTGGAGTTCAGACGTGTGCTCTTCCGATCTTCTACTATTCTTTCCCCTGCACTGT	This study
	D705_R_Modified (for 2nd PCR)	CAAGCAGAAGACGGCATACGAGATTTCTGAATGTGACTGGAGTTCAGACGTGTGCTCTTCCGATCTTCTACTATTCTTTCCCCTGCACTGT	This study
			Supplemental References
			1. Optimized libraries for CRISPR-Cas9 genetic screens with multiple modalities. Sanson KR, Hanna RE, Hegde M, Donovan KF, Strand C, Sullender ME, Vaimberg EW, Goodale A, Root DE, Piccioni F, Doench JG. Nat Commun. 2018 Dec 21;9(1):5416. doi: 10.1038/s41467-018-07901-8. PubMed 30575746
			2. Stiff extracellular matrix activates the transcription factor ATF5 to promote the proliferation of cancer cells. Seiichiro Ishihara, Atsushi Enomoto, Akihiro Sakai, Tadashi Iida, Shoichiro Tange, Noriyuki Kioka, Akihiro Nukuda, Ayaka Ichikawa Nagasato, Motoaki Yasuda, Takashi Tokino, Hisashi Haga. iScience. 2025. Volume 28, Issue 3, 112057.
			3. Genome-scale chemogenomic CRISPR screens in human cells using the TKOv3 library. Olivieri M, Durocher D. STAR Protoc. 2021 Feb 5;2(1):100321. doi: 10.1016/j.xpro.2021.100321. PMID: 33598657; PMCID: PMC7868615.
